# MATEdb, a data repository of high-quality metazoan transcriptome assemblies to accelerate phylogenomic studies

**DOI:** 10.1101/2022.07.18.500182

**Authors:** Fernández Rosa, Tonzo Vanina, Simón Guerrero Carolina, Lozano-Fernandez Jesus, Martínez-Redondo Gemma I., Balart-García Pau, Aristide Leandro, Eleftheriadi Klara, Vargas-Chávez Carlos

## Abstract

With the advent of high throughput sequencing, the amount of genomic data available for animals (Metazoa) species has bloomed over the last decade, especially from transcriptomes due to lower sequencing costs and easier assembling process compared to genomes. Transcriptomic data sets have proven useful for phylogenomic studies, such as inference of phylogenetic interrelationships (e.g., species tree reconstruction) and comparative genomics analyses (e.g., gene repertoire evolutionary dynamics). However, these data sets are often analyzed following different analytical pipelines, particularly including different software versions, leading to potential methodological biases when analyzed jointly in a comparative framework. Moreover, these analyses are computationally expensive and not affordable for a large part of the scientific community. More importantly, assembled transcriptomes are usually not deposited in public databases. Furthermore, the quality of these data sets is hardly ever taken into consideration, potentially impacting subsequent analyses such as orthology and phylogenetic or gene repertoire evolution inference. To alleviate these issues, we present Metazoan Assemblies from Transcriptomic Ensembles (MATEdb), a curated database of 335 high-quality transcriptome assemblies from different animal phyla analyzed following the same pipeline. The repository is composed, for each species, of (1) a de novo transcriptome assembly, (2) its candidate coding regions within transcripts (both at the level of nucleotide and amino acid sequences), (3) the coding regions filtered using their contamination profile (i.e., only metazoan content), (4) the longest isoform of the amino acid candidate coding regions, (5) the gene content completeness score as assessed against the BUSCO database, and (6) an orthology-based gene annotation. We complement the repository with gene annotations from high-quality genomes, which are often not straightforward to obtain from individual sequencing projects, totalling 423 high-quality genomic and transcriptomic data sets. We invite the community to provide suggestions for new data sets and new annotation features to be included in subsequent versions, that will be analyzed following the same pipeline and be permanently stored in public repositories. We believe that MATEdb will accelerate research on animal phylogenomics while saving thousands of hours of computational work in a plea for open and collaborative science.
