## Supplementary material for "MATEdb, a data repository of high-quality metazoan transcriptome assemblies to accelerate phylogenomic studies": Table S2

### Sheet: Sheet1
Step	1	2	3	5	6	7	7	8	9	10	11
Software	SRA Toolkit	fastp	Trinity	BUSCO	TransDecoder	DIAMOND	BlobTools	BUSCO	fetch_longest_iso.py	BUSCO	eggNOG-mapper
Version	2.10.7	0.20.1	2.11.0	4.1.4	5.5.0	2.0.8	2.3.3	4.1.4		4.1.4	2.1.6
Commands	prefetch SRRXXXXXXX	fastp --detect_adapter_for_pe -i SRRXXXXXXX/SRRXXXXXXX_1.fastq -o SRRXXXXXXX/SRRXXXXXXX_1_trimmed.fastq -I SRRXXXXXXX/SRRXXXXXXX_2.fastq -O SRRXXXXXXX/SRRXXXXXXX_2_trimmed.fastq	Trinity --seqType fq --left SRRXXXXXXX/SRRXXXXXXX_1_trimmed.fastq --right SRRXXXXXXX/SRRXXXXXXX_2_trimmed.fastq --CPU 24 --max_memory 48G --output trinity --monitoring --no_parallel_norm_stats --full_cleanup --no_version_check	busco -i XXXX1.mod.trinity.fasta -l arthropoda_odb10 -o Busco -m transcriptome	TransDecoder.LongOrfs -t XXXX1.mod.trinity.fasta	diamond blastp --query XXXX1.mod.trinity.fasta.transdecoder.pep --db nr.dmnd --sensitive --max-target-seqs 1 --evalue 1e-10 --threads 24 --outfmt 6 qseqid staxids bitscore qseqid sseqid pident length mismatch gapopen qstart qend sstart send evalue bitscore --out XXXX1.diamond.blastp.out	blobtools create --fasta XXXX1.mod.trinity.fasta.transdecoder.cds --hits XXXX1.diamond.blastp.out --hits-cols 1=qseqid,2=staxids,3=bitscore,5=sseqid,10=sstart,11=send,14=evalue --taxrule bestsum --taxdump taxdump BlobDir	busco -i XXXX1.mod.trinity.fasta.transdecoder.filtered.pep -l arthropoda_odb10 -o Busco -m proteins	python2.7 fetch_longest_iso.py -i XXXX1.mod.trinity.fasta.transdecoder.filtered.pep -o XXXX1.longiso.pep -t -l or remove_isoforms_proteome.sh -g species.gff -f species.aa.fasta -s XXXX1	busco -i XXXX1.longiso.pep -l arthropoda_odb10 -o Busco -m proteins	emapper.py -i XXXX1.longiso.pep -o XXXX1 --itype proteins --matrix BLOSUM62 --dmnd_db Eukaryota.dmnd --cpu 18 --dbmem --go_evidence all --output_dir results
	fastq-dump --defline-seq '@$sn[_$rn]/$ri' --split-files SRRXXXXXXX -O SRRXXXXXXX				counts=$(grep -c '>' XXXX1.mod.trinity.fasta.transdecoder_dir/longest_orfs.pep)		python extract_phyla_for_blobtools.py BlobDir/bestsum_phylum.json | sed "s/', '/,/g" | tr -d "[]'" > contaminants.txt
					TransDecoder.Predict -t XXXX1.mod.trinity.fasta -T $((counts/4))		PHYLA=$(cat contaminants.txt)
							blobtools filter --param bestsum_phylum--Keys="$PHYLA" --taxrule bestsum --fasta XXXX1.mod.trinity.fasta.transdecoder.cds --summary STDOUT --summary-rank kingdom BlobDir >XXXX1.blobtools.summary
							blobtools filter --param bestsum_phylum--Keys="$PHYLA" --taxrule bestsum --fasta XXXX1.mod.trinity.fasta.transdecoder.pep BlobDir
